# Metabolite Interactions Mediate Beneficial Alliances Between *Bacillus* and *Trichoderma* for Effective Fusarium Wilt Control

**DOI:** 10.1101/2025.06.23.660901

**Authors:** Jiyu Xie, Xinli Sun, Tao Wen, Yaoqiang Bai, Tong Qian, Shunjuan Hu, Lihao Chen, Pan Wang, Youzhi Miao, Ruifu Zhang, Ákos T. Kovács, Zhihui Xu, Qirong Shen

**Affiliations:** Jiangsu provincial key lab for solid organic waste utilization, Key lab of organic-based fertilizers of China, Jiangsu collaborative innovation center for solid organic wastes, Educational ministry engineering center of resource-saving fertilizers, Nanjing Agricultural University, Jiangsu provincial key laboratory of coastal saline soil resources utilization and ecological conservation, Nanjing 211800, China; Institute of Biology Leiden, Leiden University, 2333 BE Leiden, The Netherlands

## Abstract

Bacteria-Fungi Interactions play a crucial role in soil nutrient cycling and plant disease suppression. *Bacillus* and *Trichoderma* exhibit antagonism when inoculated on laboratory media, global soil sample analysis reveals a positive correlation between these two genera in addition to enhanced plant-pathogen *Fusarium oxysporum* (FOC) suppression and plant growth promotion. Here, we depict a complexity of interactions in a cross-kingdom consortia of *Bacillus velezensis* and *Trichoderma guizhouense*. Transcriptomic profiling revealed that in the presence of fungi, the key stress sigma factor of *B. velezensis* activates expression of biosynthetic genes for antimicrobial secondary metabolite production. Among these, surfactin induces T22azaphilone production in *T. guizhouense* that hinders oxidative stress. Both surfactin and T22azaphilone contribute to *Bacillus* and *Trichoderma* maintenance in soil in the presence of FOC. Finally, FOC-secreted fusaric acid temporarily inhibits *B. velezensis* growth while it is efficiently degraded by *T. guizhouense*. These metabolite-mediated interactions reveal how competing soil microorganisms could form effective alliances that ultimately enhance plant protection against soil-borne pathogens.
