## Supplementary material for "Metabolite Interactions Mediate Beneficial Alliances Between *Bacillus* and *Trichoderma* for Effective Fusarium Wilt Control": Dataset S1

Data S1 Metagenomic samples list
biosample_id	EERID
SAMEA3886603	ERR1299336
SAMEA3886604	ERR1299337
SAMEA3886605	ERR1299338
SAMEA3886606	ERR1299339
SAMEA3886607	ERR1299340
SAMEA3886608	ERR1299341
SAMEA4461301	ERR1654119
SAMEA4461302	ERR1654120
SAMEA4461303	ERR1654121
SAMEA4461304	ERR1654122
SAMEA4461305	ERR1654123
SAMEA4461306	ERR1654124
SAMEA4461307	ERR1654125
SAMEA4461308	ERR1654126
SAMEA5329292	ERR4245129
SAMEA5329292	ERR4245129
SAMEA5329293	ERR4245131
SAMEA5329293	ERR4245131
SAMEA5329290	ERR4245126
SAMEA5329290	ERR4245126
SAMEA5329291	ERR4245127
SAMEA5329291	ERR4245127
SAMEA5329288	ERR4245121
SAMEA5329288	ERR4245121
SAMEA5329289	ERR4245123
SAMEA5329289	ERR4245123
SAMEA5329286	ERR4245117
SAMEA5329286	ERR4245117
SAMEA5329287	ERR4245119
SAMEA5329287	ERR4245119
SAMEA5329300	ERR4245145
SAMEA5329300	ERR4245145
SAMEA5329301	ERR4245147
SAMEA5329301	ERR4245147
SAMEA5329298	ERR4245142
SAMEA5329298	ERR4245142
SAMEA5329299	ERR4245144
SAMEA5329299	ERR4245144
SAMEA5329296	ERR4245137
SAMEA5329296	ERR4245137
SAMEA5329297	ERR4245139
SAMEA5329297	ERR4245139
SAMEA5329294	ERR4245133
SAMEA5329294	ERR4245133
SAMEA5329295	ERR4245135
SAMEA5329295	ERR4245135
SAMEA6565345	ERR3932467
SAMEA6565346	ERR3932468
SAMEA6565347	ERR3932469
SAMEA6565348	ERR3932470
SAMEA6565349	ERR3932471
SAMEA6565350	ERR3932472
SAMEA6565351	ERR3932473
SAMEA6565352	ERR3932474
SAMEA6565353	ERR3932475
SAMEA7722288	ERR4998587
SAMEA7722289	ERR4998589
SAMEA7722289	ERR4998589
SAMEA7722290	ERR4998590
SAMEA7722291	ERR4998591
SAMEA7722292	ERR4998593
SAMEA7722292	ERR4998593
SAMEA7722293	ERR4998594
SAMEA7722294	ERR4998595
SAMEA7722294	ERR4998595
SAMEA7722295	ERR4998597
SAMEA7722296	ERR4998598
SAMEA7722297	ERR4998599
SAMEA7722298	ERR4998600
SAMEA7722299	ERR4998601
SAMEA7722300	ERR4998602
SAMEA7722301	ERR4998603
SAMEA7722302	ERR4998605
SAMEA7722302	ERR4998605
SAMEA7722303	ERR4998606
SAMEA7722304	ERR4998607
SAMEA7722305	ERR4998609
SAMEA7722306	ERR4998610
SAMEA7722307	ERR4998612
SAMEA7722308	ERR4998613
SAMEA7722309	ERR4998614
SAMEA7722309	ERR4998614
SAMEA7722310	ERR4998616
SAMEA7722311	ERR4998617
SAMEA7722312	ERR4998618
SAMEA7722312	ERR4998618
SAMEA7722313	ERR4998620
SAMEA7722314	ERR4998621
SAMEA7722314	ERR4998621
SAMEA7722315	ERR4998623
SAMEA7722317	ERR4998625
SAMEA7722318	ERR4998626
SAMEA7722319	ERR4998627
SAMEA7722320	ERR4998628
SAMEA7722321	ERR4998632
SAMEA7722321	ERR4998632
SAMEA7722322	ERR4998630
SAMEA7722322	ERR4998630
SAMEA7722323	ERR4998633
SAMEA7722324	ERR4998634
SAMEA7722325	ERR4998635
SAMEA7722326	ERR4998636
SAMEA7722327	ERR4998637
SAMEA7722328	ERR4998638
SAMEA7722329	ERR4998639
SAMEA7722331	ERR4998641
SAMEA7722332	ERR4998642
SAMEA7722334	ERR4998644
SAMEA7722335	ERR4998645
SAMEA7722336	ERR4998646
SAMEA7722338	ERR4998648
SAMEA7722339	ERR4998649
SAMEA7722340	ERR4998650
SAMEA7722340	ERR4998650
SAMEA7722341	ERR4998652
SAMEA7722342	ERR4998654
SAMEA7722342	ERR4998654
SAMEA7722343	ERR4998655
SAMEA7722344	ERR4998656
SAMEA7722344	ERR4998656
SAMEA7722345	ERR4998658
SAMEA7722346	ERR4998660
SAMEA7722346	ERR4998660
SAMEA7722347	ERR4998661
SAMEA7722348	ERR4998662
SAMEA7722348	ERR4998662
SAMEA7722349	ERR4998665
SAMEA7722349	ERR4998665
SAMEA7722350	ERR4998666
SAMEA7722351	ERR4998667
SAMEA7722352	ERR4998668
SAMEA7722352	ERR4998668
SAMEA7722353	ERR4998670
SAMEA7722354	ERR4998671
SAMEA7722355	ERR4998672
SAMEA7722355	ERR4998672
SAMEA7722356	ERR4998674
SAMEA2796167	ERR646488
SAMEA2796309	ERR647605
SAMEA2796310	ERR647606
SAMEA2796312	ERR647608
SAMEA2796313	ERR647609
SAMN36900014	SRR25604911
SAMN36900014	SRR25604911
SAMN36900014	SRR25604911
SAMN36900014	SRR25604911
SAMN36900014	SRR25604911
SAMN36900014	SRR25604911
SAMN36900014	SRR25604911
SAMN36900014	SRR25604911
SAMN36900014	SRR25604911
SAMN37042395	SRR25682931
SAMN37042396	SRR25682930
SAMN37042397	SRR25682929
SAMN37042398	SRR25682928
SAMN37042399	SRR25682927
SAMN37042400	SRR25682926
SAMN37307557	SRR25934553
SAMN37307558	SRR25934552
SAMN37307559	SRR25934549
SAMN37307560	SRR25934548
SAMN37307561	SRR25934547
SAMN37307562	SRR25934546
SAMN37307563	SRR25934545
SAMN37307564	SRR25934544
SAMN37307565	SRR25934543
SAMN37307566	SRR25934542
SAMN37307567	SRR25934551
SAMN37307568	SRR25934550
SAMN37718678	SRR26348573
SAMN37718679	SRR26348582
SAMN37718680	SRR26348581
SAMN37718669	SRR26348584
SAMN37718670	SRR26348583
SAMN37718671	SRR26348580
SAMN37718672	SRR26348579
SAMN37718673	SRR26348578
SAMN37718674	SRR26348577
SAMN37718675	SRR26348576
SAMN37718676	SRR26348575
SAMN37718677	SRR26348574
SAMN37889412	SRR26470244
SAMN37889413	SRR26470243
SAMN37889414	SRR26470242
SAMN37889415	SRR26470241
SAMN37889416	SRR26470240
SAMN38033795	SRR26562347
SAMN38033796	SRR26562346
SAMN38033797	SRR26562345
SAMN38033798	SRR26562344
SAMN38033799	SRR26562353
SAMN38033800	SRR26562352
SAMN38033789	SRR26562355
SAMN38033790	SRR26562354
SAMN38033791	SRR26562351
SAMN38033792	SRR26562350
SAMN38033793	SRR26562349
SAMN38033794	SRR26562348
SAMN38249575	SRR26825312
SAMN38249576	SRR26825311
SAMN38249577	SRR26825300
SAMN38249578	SRR26825299
SAMN38249579	SRR26825298
SAMN38249585	SRR26825310
SAMN38249586	SRR26825309
SAMN38249587	SRR26825308
SAMN38249588	SRR26825307
SAMN38249589	SRR26825306
SAMN38249580	SRR26825297
SAMN38249581	SRR26825296
SAMN38249582	SRR26825295
SAMN38249583	SRR26825294
SAMN38249584	SRR26825293
SAMN38249590	SRR26825305
SAMN38249591	SRR26825304
SAMN38249592	SRR26825303
SAMN38249593	SRR26825302
SAMN38249594	SRR26825301
SAMN38796425	SRR27205350
SAMN38796426	SRR27205349
SAMN38796427	SRR27205348
SAMN38796422	SRR27205353
SAMN38796423	SRR27205352
SAMN38796424	SRR27205351
SAMN02671747	SRR1185960
SAMN02680277	SRR1190311
SAMN02680278	SRR1190316
SAMN02680275	SRR1190306
SAMN02680276	SRR1190308
SAMN02680283	SRR1190383
SAMN02680284	SRR1190384
SAMN02680281	SRR1190349
SAMN02680282	SRR1190350
SAMN02680280	SRR1190336
SAMN12142295	SRR9597092
SAMN12142299	SRR9597093
SAMN12142292	SRR9597091
SAMN04099187	SRR2556887
SAMN04191402	SRR2844600
SAMN04191404	SRR2844601
SAMN04191405	SRR2844602
SAMN04191406	SRR2844616
SAMN20821175	SRR15495778
SAMN05893001	SRR5817589
SAMN05893009	SRR5817590
SAMN05892986	SRR5817588
SAMN05892948	SRR5817587
SAMN05892929	SRR5817585
SAMN11493621	SRR17541634
SAMN11493625	SRR17541633
SAMN05751211	SRR4241755
SAMN06238989	SRR5195148
SAMN06238990	SRR5195147
SAMN06238991	SRR5195146
SAMN06238992	SRR5195145
SAMN06238993	SRR5195144
SAMN06238994	SRR5195143
SAMN06238995	SRR5195142
SAMN06238996	SRR5195141
SAMN06238997	SRR5195140
SAMN06238998	SRR5195139
SAMN06238999	SRR5195138
SAMN06239000	SRR5195137
SAMN06239001	SRR5195136
SAMN06239002	SRR5195135
SAMN06239003	SRR5195134
SAMN06239004	SRR5195133
SAMN06239005	SRR5195132
SAMN06239006	SRR5195131
SAMN06239007	SRR5195130
SAMN06239008	SRR5195129
SAMN06239009	SRR5195128
SAMN06239010	SRR5195127
SAMN06239011	SRR5195126
SAMN06239012	SRR5195125
SAMN06239013	SRR5195124
SAMN06239014	SRR5195123
SAMN06239015	SRR5195122
SAMN06239016	SRR5195121
SAMN06239017	SRR5195120
SAMN06239018	SRR5195119
SAMN06239019	SRR5195118
SAMN06239020	SRR5195117
SAMN06239021	SRR5195116
SAMN06239022	SRR5195115
SAMN06239023	SRR5195114
SAMN06239024	SRR5195113
SAMN06239025	SRR5195112
SAMN06239026	SRR5195111
SAMN06239027	SRR5195110
SAMN06239028	SRR5195109
SAMN06239029	SRR5195108
SAMN06239030	SRR5195107
SAMN06239031	SRR5195106
SAMN06546768	SRR5381880
SAMN06894552	SRR5626789
SAMN06894553	SRR5626784
SAMN06894554	SRR5626783
SAMN06894549	SRR5626792
SAMN06894550	SRR5626791
SAMN06894551	SRR5626790
SAMN06894546	SRR5626795
SAMN06894547	SRR5626794
SAMN06894548	SRR5626793
SAMN06894543	SRR5626798
SAMN06894544	SRR5626797
SAMN06894545	SRR5626796
SAMN06894564	SRR5626800
SAMN06894565	SRR5626801
SAMN06894566	SRR5626802
SAMN06894561	SRR5626788
SAMN06894562	SRR5626787
SAMN06894563	SRR5626799
SAMN06894558	SRR5626779
SAMN06894559	SRR5626782
SAMN06894560	SRR5626781
SAMN06894555	SRR5626786
SAMN06894556	SRR5626785
SAMN06894557	SRR5626780
SAMN07171627	SRR5626763
SAMN07171628	SRR5626764
SAMN07171629	SRR5626761
SAMN07171630	SRR5626762
SAMN07171631	SRR5626759
SAMN07171632	SRR5626760
SAMN07171633	SRR5626757
SAMN07171634	SRR5626758
SAMN07171635	SRR5626765
SAMN07171636	SRR5626766
SAMN07171637	SRR5626773
SAMN07171638	SRR5626774
SAMN07171639	SRR5626771
SAMN07171640	SRR5626772
SAMN07171641	SRR5626769
SAMN07171642	SRR5626770
SAMN07171643	SRR5626767
SAMN07171644	SRR5626768
SAMN07236912	SRR5682872
SAMN07236913	SRR5682873
SAMN07236914	SRR5682874
SAMN07702269	SRR6076972
SAMN08027286	SRR6293899
SAMN08027285	SRR6293900
SAMN08275521	SRR6429835
SAMN08275522	SRR6429834
SAMN08275523	SRR6429833
SAMN08275524	SRR6429832
SAMN08275525	SRR6429831
SAMN08275526	SRR6429830
SAMN08136078	SRR6350024
SAMN08136077	SRR6350025
SAMN08625970	SRR6797244
SAMN08625970	SRR6797244
SAMN08625970	SRR6797244
SAMN08625972	SRR6797250
SAMN08625972	SRR6797250
SAMN08625972	SRR6797250
SAMN08625971	SRR6797245
SAMN08625971	SRR6797245
SAMN08625971	SRR6797245
SAMN08625974	SRR6797237
SAMN08625974	SRR6797237
SAMN08625974	SRR6797237
SAMN08625973	SRR6797241
SAMN08625973	SRR6797241
SAMN08625973	SRR6797241
SAMN08722008	SRR6866878
SAMN08722007	SRR6866879
SAMN08802843	SRR6917466
SAMN08802843	SRR6917466
SAMN08802843	SRR6917466
SAMN08802844	SRR6917469
SAMN08802844	SRR6917469
SAMN08802844	SRR6917469
SAMN09762211	SRR8742636
SAMN09762211	SRR8742636
SAMN09762211	SRR8742636
SAMN09762211	SRR8742636
SAMN09762211	SRR8742636
SAMN09762211	SRR8742636
SAMN09762211	SRR8742636
SAMN09762211	SRR8742636
SAMN09762211	SRR8742636
SAMN09762211	SRR8742636
SAMN09762211	SRR8742636
SAMN09762211	SRR8742636
SAMN09762211	SRR8742636
SAMN09762211	SRR8742636
SAMN09762211	SRR8742636
SAMN09762211	SRR8742636
SAMN09762211	SRR8742636
SAMN09762211	SRR8742636
SAMN09762211	SRR8742636
SAMN09762211	SRR8742636
SAMN09762211	SRR8742636
SAMN09762211	SRR8742636
SAMN09762211	SRR8742636
SAMN09762211	SRR8742636
SAMN09762211	SRR8742636
SAMN09762211	SRR8742636
SAMN09762211	SRR8742636
SAMN09762211	SRR8742636
SAMN09762211	SRR8742636
SAMN09762211	SRR8742636
SAMN09762211	SRR8742636
SAMN09762211	SRR8742636
SAMN09762211	SRR8742636
SAMN09762211	SRR8742636
SAMN09762211	SRR8742636
SAMN09762211	SRR8742636
SAMN09762211	SRR8742636
SAMN09762211	SRR8742636
SAMN09762211	SRR8742636
SAMN09762211	SRR8742636
SAMN09762211	SRR8742636
SAMN09762211	SRR8742636
SAMN09762211	SRR8742636
SAMN09762211	SRR8742636
SAMN09762211	SRR8742636
SAMN09762211	SRR8742636
SAMN09762211	SRR8742636
SAMN09762211	SRR8742636
SAMN09762211	SRR8742636
SAMN09762211	SRR8742636
SAMN09762211	SRR8742636
SAMN09762211	SRR8742636
SAMN09762211	SRR8742636
SAMN09762211	SRR8742636
SAMN09762211	SRR8742636
SAMN09762211	SRR8742636
SAMN09762211	SRR8742636
SAMN09762211	SRR8742636
SAMN09762211	SRR8742636
SAMN09762211	SRR8742636
SAMN09762211	SRR8742636
SAMN09762211	SRR8742636
SAMN09762211	SRR8742636
SAMN09762211	SRR8742636
SAMN09762211	SRR8742636
SAMN09762211	SRR8742636
SAMN09762211	SRR8742636
SAMN09762211	SRR8742636
SAMN09762211	SRR8742636
SAMN09762211	SRR8742636
SAMN09762211	SRR8742636
SAMN09762211	SRR8742636
SAMN09762211	SRR8742636
SAMN09762211	SRR8742636
SAMN09762211	SRR8742636
SAMN09762211	SRR8742636
SAMN09762211	SRR8742636
SAMN09762211	SRR8742636
SAMN09762211	SRR8742636
SAMN09762211	SRR8742636
SAMN09762211	SRR8742636
SAMN09762211	SRR8742636
SAMN09762211	SRR8742636
SAMN09762211	SRR8742636
SAMN09762211	SRR8742636
SAMN09762211	SRR8742636
SAMN09762211	SRR8742636
SAMN09762211	SRR8742636
SAMN10407550	SRR8197392
SAMN10407550	SRR8197392
SAMN10407550	SRR8197392
SAMN10407550	SRR8197392
SAMN10407551	SRR8198160
SAMN10407551	SRR8198160
SAMN10407551	SRR8198160
SAMN10407551	SRR8198160
SAMN10407549	SRR8196863
SAMN10407549	SRR8196863
SAMN10407549	SRR8196863
SAMN10407552	SRR8199877
SAMN10407552	SRR8199877
SAMN10094624	SRR7907983
SAMN10094625	SRR7907984
SAMN10094626	SRR7907981
SAMN10094627	SRR7907982
SAMN10094628	SRR7907987
SAMN10094629	SRR7907988
SAMN10094630	SRR7907985
SAMN10094631	SRR7907986
SAMN10094632	SRR7907989
SAMN10094633	SRR7907990
SAMN10094634	SRR7907965
SAMN10094635	SRR7907966
SAMN10094636	SRR7907963
SAMN10094637	SRR7907964
SAMN10094638	SRR7907969
SAMN10094639	SRR7907970
SAMN10094640	SRR7907967
SAMN10094641	SRR7907968
SAMN10094642	SRR7907971
SAMN10094643	SRR7907972
SAMN10094644	SRR7907996
SAMN10094645	SRR7907995
SAMN10094646	SRR7907994
SAMN10094647	SRR7907993
SAMN10094648	SRR7908000
SAMN10094649	SRR7907999
SAMN10094650	SRR7907998
SAMN10094651	SRR7907997
SAMN10094652	SRR7907992
SAMN10094653	SRR7907991
SAMN10094654	SRR7907977
SAMN10094655	SRR7907978
SAMN10094656	SRR7907979
SAMN10094657	SRR7907980
SAMN10094658	SRR7908002
SAMN10094659	SRR7907974
SAMN10094660	SRR7907975
SAMN10094661	SRR7907976
SAMN10094662	SRR7907973
SAMN10094663	SRR7908001
SAMN10864110	SRR8554483
SAMN10864109	SRR8554485
SAMN10864167	SRR8554501
SAMN10864122	SRR8554504
SAMN10864121	SRR8554505
SAMN11174952	SRR8834010
SAMN11174951	SRR8834011
SAMN11174950	SRR8834012
SAMN11119874	SRR8723605
SAMN11418703	SRR8898769
SAMN11418757	SRR8899207
SAMN11419298	SRR8899781
SAMN11418647	SRR8898396
SAMN11419492	SRR8899858
SAMN11419867	SRR8902008
SAMN11463418	SRR8927978
SAMN12130403	SRR9598217
SAMN12130404	SRR9598216
SAMN12130405	SRR9598215
SAMN12130406	SRR9598214
SAMN12130407	SRR9598213
SAMN12130408	SRR9598212
SAMN12130409	SRR9598211
SAMN12130410	SRR9598210
SAMN12321255	SRR9733674
SAMN12321256	SRR9733671
SAMN12321257	SRR9733665
SAMN12321258	SRR9733663
SAMN12321259	SRR9733664
SAMN12321260	SRR9733669
SAMN12321261	SRR9733666
SAMN12321262	SRR9733662
SAMN12321263	SRR9733667
SAMN12321264	SRR9733668
SAMN12321265	SRR9733675
SAMN12321266	SRR9733658
SAMN12321267	SRR9733659
SAMN12321268	SRR9733660
SAMN12321269	SRR9733670
SAMN12321270	SRR9733672
SAMN12321271	SRR9733661
SAMN12321272	SRR9733673
SAMN12404105	SRR9887600
SAMN12404106	SRR9887591
SAMN12404107	SRR9887597
SAMN12404117	SRR9887598
SAMN12404118	SRR9887599
SAMN12404119	SRR9887604
SAMN12404108	SRR9887593
SAMN12404109	SRR9887590
SAMN12404110	SRR9887589
SAMN12404120	SRR9887605
SAMN12404121	SRR9887602
SAMN12404122	SRR9887603
SAMN12404111	SRR9887592
SAMN12404112	SRR9887595
SAMN12404113	SRR9887594
SAMN12404114	SRR9887596
SAMN12404115	SRR9887588
SAMN12404116	SRR9887601
SAMN12530647	SRR9948792
SAMN12530648	SRR9948793
SAMN12530649	SRR9948794
SAMN12530651	SRR9948796
SAMN12530652	SRR9948787
SAMN12530653	SRR9948788
SAMN12530654	SRR9948809
SAMN12530655	SRR9948808
SAMN12661199	SRR10077360
SAMN12597517	SRR9994082
SAMN12597518	SRR9994093
SAMN12597559	SRR9994094
SAMN12586074	SRR9990526
SAMN12597512	SRR9993392
SAMN12698199	SRR10863089
SAMN12698200	SRR10863088
SAMN12698201	SRR10863079
SAMN12698202	SRR10863078
SAMN12698203	SRR10863077
SAMN12698204	SRR10863076
SAMN12698211	SRR10863085
SAMN12698212	SRR10863084
SAMN12698213	SRR10863083
SAMN12698214	SRR10863082
SAMN12698215	SRR10863081
SAMN12698216	SRR10863080
SAMN12698205	SRR10863075
SAMN12698206	SRR10863074
SAMN12698207	SRR10863073
SAMN12698208	SRR10863072
SAMN12698209	SRR10863087
SAMN12698210	SRR10863086
SAMN13230620	SRR10418054
SAMN13230620	SRR10418054
SAMN13230673	SRR10426233
SAMN13230673	SRR10426233
SAMN13439297	SRR10568525
SAMN13439298	SRR10568524
SAMN13439299	SRR10568522
SAMN13439300	SRR10568519
SAMN13439301	SRR10568523
SAMN13439302	SRR10568518
SAMN13439303	SRR10568517
SAMN13439304	SRR10568515
SAMN13439305	SRR10568514
SAMN13439306	SRR10568516
SAMN13439307	SRR10568521
SAMN13439308	SRR10568520
SAMN13567768	SRR10695402
SAMN13567769	SRR10695401
SAMN13567770	SRR10695395
SAMN13567771	SRR10695394
SAMN13567772	SRR10695393
SAMN13567773	SRR10695392
SAMN13567774	SRR10695391
SAMN13567775	SRR10695390
SAMN13567776	SRR10695389
SAMN13567780	SRR10695398
SAMN13567781	SRR10695397
SAMN13567782	SRR10695396
SAMN13567777	SRR10695388
SAMN13567778	SRR10695400
SAMN13567779	SRR10695399
SAMN13942197	SRR11092512
SAMN13942198	SRR11092511
SAMN13942199	SRR11092503
SAMN13942200	SRR11092502
SAMN13942201	SRR11092501
SAMN13942202	SRR11092500
SAMN13942203	SRR11092499
SAMN13942204	SRR11092498
SAMN13942205	SRR11092497
SAMN13942206	SRR11092496
SAMN13942207	SRR11092510
SAMN13942208	SRR11092509
SAMN13942209	SRR11092508
SAMN13942210	SRR11092507
SAMN13942211	SRR11092506
SAMN13942212	SRR11092505
SAMN13942213	SRR11092504
SAMN14124374	SRR11128411
SAMN14124371	SRR11128414
SAMN14124370	SRR11128415
SAMN14124372	SRR11128413
SAMN14124373	SRR11128412
SAMN14968948	SRR11822898
SAMN14968949	SRR11822970
SAMN15355097	SRR12095902
SAMN15355099	SRR12101692
SAMN15355096	SRR12088476
SAMN15243025	SRR12020523
SAMN15243024	SRR12020524
SAMN31042182	SRR21737307
SAMN31042183	SRR21737306
SAMN31042184	SRR21737295
SAMN31042208	SRR21737288
SAMN31042209	SRR21737287
SAMN31042210	SRR21737286
SAMN31042203	SRR21737293
SAMN31042204	SRR21737292
SAMN31042205	SRR21737291
SAMN31042200	SRR21737297
SAMN31042202	SRR21737294
SAMN31042201	SRR21737296
SAMN31042188	SRR21737282
SAMN31042189	SRR21737281
SAMN31042190	SRR21737280
SAMN31042197	SRR21737300
SAMN31042198	SRR21737299
SAMN31042199	SRR21737298
SAMN31042185	SRR21737285
SAMN31042186	SRR21737284
SAMN31042187	SRR21737283
SAMN31042194	SRR21737303
SAMN31042195	SRR21737302
SAMN31042196	SRR21737301
SAMN31042206	SRR21737290
SAMN31042207	SRR21737289
SAMN31042191	SRR21737279
SAMN31042192	SRR21737305
SAMN31042193	SRR21737304
SAMN15502453	SRR12192804
SAMN15502454	SRR12192803
SAMN15502455	SRR12192802
SAMN15502456	SRR12192801
SAMN15502762	SRR12192851
SAMN15502763	SRR12192850
SAMN15502764	SRR12192849
SAMN15502765	SRR12192848
SAMN15348290	SRR12213414
SAMN15348290	SRR12213414
SAMN15348290	SRR12213414
SAMN15348290	SRR12213414
SAMN15348290	SRR12213414
SAMN15598510	SRR12288316
SAMN15598509	SRR12288317
SAMN15598512	SRR12288318
SAMN15598511	SRR12288319
SAMN15599493	SRR12285195
SAMN15599494	SRR12285194
SAMN15599492	SRR12285196
SAMN15599491	SRR12285197
SAMN15677087	SRR12358471
SAMN15677086	SRR12358472
SAMN15772026	SRR12418386
SAMN15772027	SRR12418385
SAMN15772028	SRR12418378
SAMN15772029	SRR12418377
SAMN15772034	SRR12418372
SAMN15772035	SRR12418371
SAMN15772036	SRR12418384
SAMN15772037	SRR12418383
SAMN15772038	SRR12418382
SAMN15772039	SRR12418381
SAMN15772040	SRR12418380
SAMN15772041	SRR12418379
SAMN15862331	SRR12481504
SAMN15862332	SRR12481503
SAMN15862333	SRR12481502
SAMN15862334	SRR12481501
SAMN15862335	SRR12481500
SAMN16057492	SRR12588182
SAMN16057493	SRR12588181
SAMN16057494	SRR12588180
SAMN16057489	SRR12588185
SAMN16057490	SRR12588184
SAMN16057491	SRR12588183
SAMN16205495	SRR12687313
SAMN16205496	SRR12687312
SAMN16205497	SRR12687310
SAMN16205498	SRR12687309
SAMN16205499	SRR12687308
SAMN16205500	SRR12687307
SAMN16205510	SRR12687296
SAMN16205511	SRR12687295
SAMN16205512	SRR12687294
SAMN16205477	SRR12687323
SAMN16205478	SRR12687322
SAMN16205479	SRR12687311
SAMN16205480	SRR12687300
SAMN16205481	SRR12687289
SAMN16205482	SRR12687285
SAMN16205501	SRR12687306
SAMN16205502	SRR12687305
SAMN16205503	SRR12687304
SAMN16205513	SRR12687293
SAMN16205514	SRR12687292
SAMN16205515	SRR12687291
SAMN16205483	SRR12687284
SAMN16205484	SRR12687283
SAMN16205485	SRR12687282
SAMN16205486	SRR12687281
SAMN16205487	SRR12687321
SAMN16205488	SRR12687320
SAMN16205504	SRR12687303
SAMN16205505	SRR12687302
SAMN16205506	SRR12687301
SAMN16205507	SRR12687299
SAMN16205508	SRR12687298
SAMN16205509	SRR12687297
SAMN16205516	SRR12687290
SAMN16205517	SRR12687288
SAMN16205518	SRR12687287
SAMN16205519	SRR12687286
SAMN16205489	SRR12687319
SAMN16205490	SRR12687318
SAMN16205491	SRR12687317
SAMN16205492	SRR12687316
SAMN16205493	SRR12687315
SAMN16205494	SRR12687314
SAMN16249895	SRR12705450
SAMN16249894	SRR12705451
SAMN16249893	SRR12705452
SAMN21855226	SRR16117887
SAMN21855228	SRR16117894
SAMN21855227	SRR16117886
SAMN19587488	SRR16117896
SAMN21855219	SRR16117895
SAMN21855220	SRR16117893
SAMN21855221	SRR16117892
SAMN21855222	SRR16117891
SAMN21855223	SRR16117890
SAMN21855224	SRR16117889
SAMN21855225	SRR16117888
SAMN16513436	SRR12875366
SAMN16513437	SRR12875365
SAMN16513438	SRR12875364
SAMN16513439	SRR12875363
SAMN16623456	SRR12964295
SAMN16623457	SRR12964294
SAMN16623458	SRR12964293
SAMN16623459	SRR12964292
SAMN18023929	SRR13766253
SAMN18023930	SRR13766252
SAMN18023931	SRR13766251
SAMN18023941	SRR13766281
SAMN18023942	SRR13766279
SAMN18023943	SRR13766278
SAMN18023944	SRR13766277
SAMN18023945	SRR13766276
SAMN18023946	SRR13766274
SAMN18023947	SRR13766273
SAMN18023932	SRR13766250
SAMN18023933	SRR13766249
SAMN18023934	SRR13766248
SAMN18023935	SRR13766247
SAMN18023936	SRR13766245
SAMN18023937	SRR13766244
SAMN18023939	SRR13766242
SAMN18023940	SRR13766241
SAMN18825577	SRR14320331
SAMN18825578	SRR14320330
SAMN18825579	SRR14320327
SAMN18825580	SRR14320326
SAMN18825581	SRR14320325
SAMN18825583	SRR14320323
SAMN18825584	SRR14320322
SAMN18825585	SRR14320321
SAMN18825586	SRR14320320
SAMN18825587	SRR14320329
SAMN18825588	SRR14320328
SAMN18928391	SRR14536366
SAMN18928394	SRR14536363
SAMN18928397	SRR14536435
SAMN18928400	SRR14536432
SAMN19769942	SRR14877778
SAMN19769942	SRR14877778
SAMN19769942	SRR14877778
SAMN19769942	SRR14877778
SAMN19769942	SRR14877778
SAMN19769942	SRR14877778
SAMN19769942	SRR14877778
SAMN19769942	SRR14877778
SAMN19769942	SRR14877778
SAMN19769942	SRR14877778
SAMN19769942	SRR14877778
SAMN19769942	SRR14877778
SAMN19769942	SRR14877778
SAMN19769942	SRR14877778
SAMN19769942	SRR14877778
SAMN19769942	SRR14877778
SAMN19769942	SRR14877778
SAMN19769942	SRR14877778
SAMN19769942	SRR14877778
SAMN19769942	SRR14877778
SAMN19769942	SRR14877778
SAMN19769942	SRR14877778
SAMN19769942	SRR14877778
SAMN19769942	SRR14877778
SAMN19769942	SRR14877778
SAMN19769942	SRR14877778
SAMN19769942	SRR14877778
SAMN19769942	SRR14877778
SAMN19769942	SRR14877778
SAMN19769942	SRR14877778
SAMN19769942	SRR14877778
SAMN19769942	SRR14877778
SAMN19769942	SRR14877778
SAMN19769942	SRR14877778
SAMN19769942	SRR14877778
SAMN19769942	SRR14877778
SAMN19769942	SRR14877778
SAMN19769942	SRR14877778
SAMN19769942	SRR14877778
SAMN19769942	SRR14877778
SAMN19769942	SRR14877778
SAMN19769942	SRR14877778
SAMN19769942	SRR14877778
SAMN20704175	SRR15413218
SAMN20704176	SRR15413217
SAMN20704177	SRR15413216
SAMN20704172	SRR15413221
SAMN20704173	SRR15413220
SAMN20704174	SRR15413219
SAMN20704181	SRR15413211
SAMN20704182	SRR15413210
SAMN20704183	SRR15413209
SAMN20704178	SRR15413215
SAMN20704179	SRR15413214
SAMN20704180	SRR15413212
SAMN21013450	SRR15646755
SAMN21013459	SRR15646756
SAMN21013456	SRR15646759
SAMN21013453	SRR15646762
SAMN21013460	SRR15646753
SAMN21013451	SRR15646754
SAMN21013457	SRR15646758
SAMN21013454	SRR15646761
SAMN21013452	SRR15646751
SAMN21013461	SRR15646752
SAMN21013458	SRR15646757
SAMN21013455	SRR15646760
SAMN21421607	SRR15883095
SAMN21421608	SRR15883094
SAMN21421609	SRR15883093
SAMN21421604	SRR15883085
SAMN21421605	SRR15883097
SAMN21421606	SRR15883096
SAMN21421601	SRR15883088
SAMN21421602	SRR15883087
SAMN21421603	SRR15883086
SAMN21421598	SRR15883091
SAMN21421599	SRR15883090
SAMN21421600	SRR15883089
SAMN21421595	SRR15883099
SAMN21421596	SRR15883098
SAMN21421597	SRR15883092
SAMN21465149	SRR15947158
SAMN21465149	SRR15947158
SAMN21465149	SRR15947158
SAMN21465149	SRR15947158
SAMN21465149	SRR15947158
SAMN21465149	SRR15947158
SAMN21465149	SRR15947158
SAMN21465149	SRR15947158
SAMN21465149	SRR15947158
SAMN21465149	SRR15947158
SAMN21465149	SRR15947158
SAMN21465149	SRR15947158
SAMN23026575	SRR16902659
SAMN23026576	SRR16902658
SAMN23026577	SRR16902657
SAMN23026578	SRR16902656
SAMN23026579	SRR16902655
SAMN23026570	SRR16902646
SAMN23026571	SRR16902645
SAMN23026572	SRR16902644
SAMN23026573	SRR16902643
SAMN23026574	SRR16902642
SAMN23026565	SRR16902661
SAMN23026566	SRR16902660
SAMN23026567	SRR16902649
SAMN23026568	SRR16902648
SAMN23026569	SRR16902647
SAMN23026580	SRR16902654
SAMN23026581	SRR16902653
SAMN23026582	SRR16902652
SAMN23026583	SRR16902651
SAMN23026584	SRR16902650
SAMN24114797	SRR17255087
SAMN24114798	SRR17255086
SAMN24114799	SRR17255085
SAMN24114800	SRR17255084
SAMN24114801	SRR17255083
SAMN24114802	SRR17255082
SAMN24114694	SRR17255093
SAMN24114695	SRR17255092
SAMN24114696	SRR17255067
SAMN24114697	SRR17255024
SAMN24114698	SRR17255013
SAMN24114699	SRR17255002
SAMN24114700	SRR17255055
SAMN24114701	SRR17255044
SAMN24114702	SRR17255033
SAMN24114703	SRR17254990
SAMN24114704	SRR17255091
SAMN24114705	SRR17255080
SAMN24114706	SRR17255075
SAMN24114707	SRR17255074
SAMN24114708	SRR17255073
SAMN24114709	SRR17255072
SAMN24114710	SRR17255071
SAMN24114711	SRR17255070
SAMN24114712	SRR17255069
SAMN24114713	SRR17255068
SAMN24114714	SRR17255066
SAMN24114715	SRR17255065
SAMN24114716	SRR17255064
SAMN24114717	SRR17255063
SAMN24114718	SRR17255062
SAMN24114719	SRR17255061
SAMN24114720	SRR17255060
SAMN24114721	SRR17255059
SAMN24114722	SRR17255058
SAMN24114723	SRR17255025
SAMN24114724	SRR17255023
SAMN24114725	SRR17255022
SAMN24114726	SRR17255021
SAMN24114727	SRR17255020
SAMN24114728	SRR17255019
SAMN24114729	SRR17255018
SAMN24114730	SRR17255017
SAMN24114731	SRR17255016
SAMN24114732	SRR17255015
SAMN24114733	SRR17255014
SAMN24114734	SRR17255012
SAMN24114735	SRR17255011
SAMN24114736	SRR17255010
SAMN24114737	SRR17255009
SAMN24114738	SRR17255008
SAMN24114739	SRR17255007
SAMN24114740	SRR17255006
SAMN24114741	SRR17255005
SAMN24114742	SRR17255004
SAMN24114743	SRR17255003
SAMN24114744	SRR17255001
SAMN24114745	SRR17255000
SAMN24114746	SRR17254999
SAMN24114747	SRR17254998
SAMN24114748	SRR17254997
SAMN24114749	SRR17254996
SAMN24114750	SRR17254995
SAMN24114751	SRR17254994
SAMN24114752	SRR17255057
SAMN24114753	SRR17255056
SAMN24114754	SRR17255054
SAMN24114755	SRR17255053
SAMN24114756	SRR17255052
SAMN24114757	SRR17255051
SAMN24114758	SRR17255050
SAMN24114759	SRR17255049
SAMN24114760	SRR17255048
SAMN24114761	SRR17255047
SAMN24114762	SRR17255046
SAMN24114763	SRR17255045
SAMN24114764	SRR17255043
SAMN24114765	SRR17255042
SAMN24114766	SRR17255041
SAMN24114767	SRR17255040
SAMN24114768	SRR17255039
SAMN24114769	SRR17255038
SAMN24114770	SRR17255037
SAMN24114771	SRR17255036
SAMN24114772	SRR17255035
SAMN24114773	SRR17255034
SAMN24114774	SRR17255032
SAMN24114775	SRR17255031
SAMN24114776	SRR17255030
SAMN24114777	SRR17255029
SAMN24114778	SRR17255028
SAMN24114779	SRR17255027
SAMN24114780	SRR17255026
SAMN24114781	SRR17254993
SAMN24114782	SRR17254992
SAMN24114783	SRR17254991
SAMN24114784	SRR17254989
SAMN24114785	SRR17254988
SAMN24114786	SRR17254987
SAMN24114787	SRR17254986
SAMN24114788	SRR17254985
SAMN24114789	SRR17254984
SAMN24114803	SRR17255081
SAMN24114804	SRR17255079
SAMN24114805	SRR17255078
SAMN24114806	SRR17255077
SAMN24114807	SRR17255076
SAMN24114790	SRR17254983
SAMN24114791	SRR17254982
SAMN24114792	SRR17254981
SAMN24114793	SRR17254980
SAMN24114794	SRR17255090
SAMN24114795	SRR17255089
SAMN24114796	SRR17255088
SAMN27122704	SRR18673645
SAMN27122705	SRR18673644
SAMN27122702	SRR18673647
SAMN27122703	SRR18673646
SAMN27122708	SRR18673641
SAMN27122709	SRR18673640
SAMN27122707	SRR18673642
SAMN28004205	SRR19161329
SAMN28004206	SRR19161328
SAMN28004207	SRR19161326
SAMN28004190	SRR19161325
SAMN28004192	SRR19161323
SAMN28004196	SRR19161319
SAMN28004197	SRR19161316
SAMN28004198	SRR19161315
SAMN28004187	SRR19161318
SAMN28004188	SRR19161317
SAMN28004189	SRR19161327
SAMN28004199	SRR19161335
SAMN28004200	SRR19161334
SAMN28004201	SRR19161333
SAMN28004193	SRR19161322
SAMN28004194	SRR19161321
SAMN28004202	SRR19161332
SAMN28004203	SRR19161331
SAMN28004204	SRR19161330
SAMN28768667	SRR19769803
SAMN28840589	SRR19546397
SAMN28840590	SRR19546396
SAMN28840611	SRR19546412
SAMN28840612	SRR19546411
SAMN28840585	SRR19546431
SAMN28840586	SRR19546430
SAMN28840607	SRR19546416
SAMN28840608	SRR19546415
SAMN28840605	SRR19546418
SAMN28840606	SRR19546417
SAMN28840587	SRR19546419
SAMN28840588	SRR19546408
SAMN28840613	SRR19546410
SAMN28840614	SRR19546409
SAMN28840593	SRR19546393
SAMN28840594	SRR19546392
SAMN28840609	SRR19546414
SAMN28840610	SRR19546413
SAMN28840591	SRR19546395
SAMN28840592	SRR19546394
SAMN28840617	SRR19546405
SAMN28840618	SRR19546404
SAMN28840599	SRR19546425
SAMN28840600	SRR19546424
SAMN28840603	SRR19546421
SAMN28840604	SRR19546420
SAMN28840619	SRR19546403
SAMN28840620	SRR19546402
SAMN28840621	SRR19546401
SAMN28840622	SRR19546400
SAMN28840601	SRR19546423
SAMN28840602	SRR19546422
SAMN28840597	SRR19546427
SAMN28840598	SRR19546426
SAMN28840623	SRR19546399
SAMN28840624	SRR19546398
SAMN28840615	SRR19546407
SAMN28840616	SRR19546406
SAMN28840595	SRR19546429
SAMN28840596	SRR19546428
SAMN30098140	SRR21169173
SAMN30098141	SRR21169172
SAMN30098142	SRR21169171
SAMN30098143	SRR21169170
SAMN30098144	SRR21169169
SAMN30098145	SRR21169168
SAMN30098146	SRR21169167
SAMN30098147	SRR21169166
SAMN30098148	SRR21169165
SAMN31221715	SRR21876941
SAMN31221715	SRR21876941
SAMN31221715	SRR21876941
SAMN31221715	SRR21876941
SAMN31221715	SRR21876941
SAMN31221715	SRR21876941
SAMN31221715	SRR21876941
SAMN31221715	SRR21876941
SAMN31221715	SRR21876941
SAMN31221715	SRR21876941
SAMN31221715	SRR21876941
SAMN31229910	SRR22405099
SAMN31230263	SRR22405092
SAMN31230270	SRR22405091
SAMN31230147	SRR22405097
SAMN31230149	SRR22405096
SAMN31230195	SRR22405095
SAMN31230197	SRR22405094
SAMN31230207	SRR22405093
SAMN31229911	SRR22405098
SAMN31249016	SRR21876573
SAMN31249016	SRR21876573
SAMN31249016	SRR21876573
SAMN31249016	SRR21876573
SAMN31249016	SRR21876573
SAMN31249016	SRR21876573
SAMN31249016	SRR21876573
SAMN31249016	SRR21876573
SAMN31249016	SRR21876573
SAMN31249016	SRR21876573
SAMN31249016	SRR21876573
SAMN31667988	SRR22277752
SAMN31667989	SRR22277741
SAMN31667990	SRR22277780
SAMN31668006	SRR22277761
SAMN31668007	SRR22277760
SAMN31668008	SRR22277759
SAMN31668009	SRR22277758
SAMN31668010	SRR22277757
SAMN31668011	SRR22277756
SAMN31668000	SRR22277768
SAMN31668001	SRR22277767
SAMN31668002	SRR22277766
SAMN31668003	SRR22277765
SAMN31668004	SRR22277764
SAMN31668005	SRR22277762
SAMN31667994	SRR22277772
SAMN31667995	SRR22277791
SAMN31667996	SRR22277790
SAMN31667997	SRR22277771
SAMN31667998	SRR22277770
SAMN31667999	SRR22277769
SAMN31667991	SRR22277775
SAMN31667992	SRR22277774
SAMN31667993	SRR22277773
SAMN31668024	SRR22277742
SAMN31668025	SRR22277740
SAMN31668026	SRR22277789
SAMN31668027	SRR22277788
SAMN31668028	SRR22277787
SAMN31668029	SRR22277786
SAMN31668018	SRR22277748
SAMN31668019	SRR22277747
SAMN31668020	SRR22277746
SAMN31668021	SRR22277745
SAMN31668022	SRR22277744
SAMN31668023	SRR22277743
SAMN31668012	SRR22277755
SAMN31668013	SRR22277754
SAMN31668014	SRR22277753
SAMN31668015	SRR22277751
SAMN31668016	SRR22277750
SAMN31668017	SRR22277749
SAMN31668036	SRR22277778
SAMN31668037	SRR22277777
SAMN31668038	SRR22277776
SAMN31667985	SRR22277793
SAMN31667986	SRR22277792
SAMN31667987	SRR22277763
SAMN31668033	SRR22277782
SAMN31668034	SRR22277781
SAMN31668035	SRR22277779
SAMN31668030	SRR22277785
SAMN31668031	SRR22277784
SAMN31668032	SRR22277783
SAMN31691642	SRR22261825
SAMN31691641	SRR22261826
SAMN31691640	SRR22261827
SAMN31691639	SRR22261828
SAMN31691638	SRR22261829
SAMN31691637	SRR22261830
SAMN31691636	SRR22261831
SAMN31691635	SRR22261832
SAMN31691644	SRR22261833
SAMN31691643	SRR22261834
SAMN31691634	SRR22261835
SAMN31691633	SRR22261836
SAMN31847103	SRR22411272
SAMN31847104	SRR22411271
SAMN31847105	SRR22411270
SAMN31847106	SRR22411269
SAMN31847107	SRR22411268
SAMN31847108	SRR22411267
SAMN31847079	SRR22411314
SAMN31847080	SRR22411313
SAMN31847081	SRR22411277
SAMN31847083	SRR22411304
SAMN31847084	SRR22411293
SAMN31847085	SRR22411288
SAMN31847086	SRR22411287
SAMN31847087	SRR22411262
SAMN31847088	SRR22411261
SAMN31847089	SRR22411312
SAMN31847090	SRR22411286
SAMN31847091	SRR22411285
SAMN31847092	SRR22411284
SAMN31847093	SRR22411283
SAMN31847094	SRR22411282
SAMN31847095	SRR22411281
SAMN31847096	SRR22411280
SAMN31847097	SRR22411279
SAMN31847098	SRR22411278
SAMN31847099	SRR22411276
SAMN31847100	SRR22411275
SAMN31847101	SRR22411274
SAMN31847102	SRR22411273
SAMN32175474	SRR22703649
SAMN32175502	SRR22703656
SAMN32175504	SRR22703646
SAMN32175506	SRR22703642
SAMN32175496	SRR22703652
SAMN32175498	SRR22703653
SAMN32175500	SRR22703654
SAMN32175478	SRR22703644
SAMN32175480	SRR22703643
SAMN32175482	SRR22703655
SAMN32175472	SRR22703645
SAMN32175476	SRR22703641
SAMN32175490	SRR22703648
SAMN32175492	SRR22703650
SAMN32175494	SRR22703651
SAMN32175484	SRR22703657
SAMN32175486	SRR22703658
SAMN32175488	SRR22703647
SAMN32549322	SRR23047312
SAMN32549323	SRR23047311
SAMN32549324	SRR23047310
SAMN32549330	SRR23047302
SAMN32549331	SRR23047317
SAMN32549332	SRR23047316
SAMN32549333	SRR23047315
SAMN32549334	SRR23047314
SAMN32549319	SRR23047305
SAMN32549320	SRR23047304
SAMN32549321	SRR23047313
SAMN32549325	SRR23047309
SAMN32549326	SRR23047308
SAMN32549327	SRR23047307
SAMN32549328	SRR23047306
SAMN32549329	SRR23047303
SAMN32819339	SRR23173704
SAMN32819367	SRR23173702
SAMN32819403	SRR23173717
SAMN32819351	SRR23173726
SAMN32819388	SRR23173679
SAMN32819363	SRR23173707
SAMN32819365	SRR23173705
SAMN32819340	SRR23173693
SAMN32819366	SRR23173703
SAMN32819342	SRR23173671
SAMN32819352	SRR23173725
SAMN32819346	SRR23173731
SAMN32819353	SRR23173724
SAMN32819389	SRR23173678
SAMN32819354	SRR23173723
SAMN32819355	SRR23173722
SAMN32819341	SRR23173682
SAMN32819368	SRR23173701
SAMN32819356	SRR23173720
SAMN32819369	SRR23173700
SAMN32819361	SRR23173709
SAMN32819362	SRR23173708
SAMN32819364	SRR23173706
SAMN32819384	SRR23173684
SAMN32819382	SRR23173686
SAMN32819377	SRR23173691
SAMN32819385	SRR23173683
SAMN32819383	SRR23173685
SAMN32819345	SRR23173712
SAMN32819349	SRR23173728
SAMN32819390	SRR23173677
SAMN32819375	SRR23173694
SAMN32819376	SRR23173692
SAMN32819378	SRR23173690
SAMN32819344	SRR23173714
SAMN32819379	SRR23173689
SAMN32819400	SRR23173666
SAMN32819370	SRR23173699
SAMN32819395	SRR23173672
SAMN32819357	SRR23173719
SAMN32819391	SRR23173676
SAMN32819399	SRR23173667
SAMN32819398	SRR23173668
SAMN32819397	SRR23173669
SAMN32819396	SRR23173670
SAMN32819402	SRR23173718
SAMN32819404	SRR23173716
SAMN32819359	SRR23173711
SAMN32819371	SRR23173698
SAMN32819394	SRR23173673
SAMN32819380	SRR23173688
SAMN32819374	SRR23173695
SAMN32819401	SRR23173665
SAMN32819358	SRR23173713
SAMN32819350	SRR23173727
SAMN32819373	SRR23173696
SAMN32819348	SRR23173729
SAMN32819347	SRR23173730
SAMN32819392	SRR23173675
SAMN32819393	SRR23173674
SAMN32819372	SRR23173697
SAMN34413994	SRR24488724
SAMN34413995	SRR24488723
SAMN34413996	SRR24488722
SAMN34413997	SRR24488721
SAMN34413998	SRR24488720
SAMN34413999	SRR24488719
SAMN34414000	SRR24488718
SAMN34414001	SRR24488717
SAMN34414002	SRR24488716
SAMN35729408	SRR25158457
SAMN35729560	SRR25158273
SAMN35729619	SRR25158205
SAMN35729729	SRR25158487
SAMN35729744	SRR25158471
SAMN35729752	SRR25158462
SAMN35729766	SRR25158446
SAMN35729561	SRR25158433
SAMN35729565	SRR25158186
SAMN35729570	SRR25158396
SAMN35729579	SRR25158328
SAMN35729587	SRR25158272
SAMN35729599	SRR25158430
SAMN35729608	SRR25158420
SAMN35729622	SRR25158202
SAMN35729627	SRR25158196
SAMN35729633	SRR25158190
SAMN35729646	SRR25158176
SAMN35729690	SRR25158392
SAMN35729707	SRR25158373
SAMN35729714	SRR25158504
SAMN35729716	SRR25158502
SAMN35729739	SRR25158476
SAMN35729740	SRR25158475
SAMN35729741	SRR25158474
SAMN35729743	SRR25158472
SAMN35729745	SRR25158470
SAMN35729746	SRR25158469
SAMN35729747	SRR25158467
SAMN35729748	SRR25158466
SAMN35729749	SRR25158465
SAMN35729750	SRR25158464
SAMN35729751	SRR25158463
SAMN35729754	SRR25158460
SAMN35729755	SRR25158459
SAMN35729756	SRR25158458
SAMN35729757	SRR25158455
SAMN35729760	SRR25158452
SAMN35729761	SRR25158451
SAMN35729762	SRR25158450
SAMN35729764	SRR25158448
SAMN35729767	SRR25158444
SAMN35729768	SRR25158443
SAMN35729563	SRR25158411
SAMN35729564	SRR25158197
SAMN35729566	SRR25158175
SAMN35729567	SRR25158535
SAMN35729568	SRR25158524
SAMN35729571	SRR25158385
SAMN35729572	SRR25158374
SAMN35729573	SRR25158501
SAMN35729574	SRR25158490
SAMN35729575	SRR25158479
SAMN35729576	SRR25158468
SAMN35729577	SRR25158456
SAMN35729578	SRR25158445
SAMN35729581	SRR25158306
SAMN35729582	SRR25158263
SAMN35729583	SRR25158252
SAMN35729584	SRR25158241
SAMN35729585	SRR25158295
SAMN35729586	SRR25158284
SAMN35729588	SRR25158228
SAMN35729589	SRR25158217
SAMN35729590	SRR25158367
SAMN35729591	SRR25158356
SAMN35729592	SRR25158345
SAMN35729595	SRR25158435
SAMN35729597	SRR25158432
SAMN35729598	SRR25158431
SAMN35729602	SRR25158427
SAMN35729604	SRR25158425
SAMN35729605	SRR25158424
SAMN35729606	SRR25158423
SAMN35729607	SRR25158421
SAMN35729609	SRR25158419
SAMN35729610	SRR25158418
SAMN35729612	SRR25158416
SAMN35729613	SRR25158415
SAMN35729614	SRR25158414
SAMN35729616	SRR25158412
SAMN35729621	SRR25158203
SAMN35729623	SRR25158201
SAMN35729624	SRR25158200
SAMN35729625	SRR25158199
SAMN35729628	SRR25158195
SAMN35729629	SRR25158194
SAMN35729630	SRR25158193
SAMN35729631	SRR25158192
SAMN35729632	SRR25158191
SAMN35729634	SRR25158189
SAMN35729635	SRR25158188
SAMN35729636	SRR25158187
SAMN35729637	SRR25158185
SAMN35729638	SRR25158184
SAMN35729640	SRR25158182
SAMN35729641	SRR25158181
SAMN35729642	SRR25158180
SAMN35729643	SRR25158179
SAMN35729644	SRR25158178
SAMN35729648	SRR25158408
SAMN35729651	SRR25158405
SAMN35729652	SRR25158404
SAMN35729653	SRR25158403
SAMN35729654	SRR25158402
SAMN35729656	SRR25158400
SAMN35729657	SRR25158534
SAMN35729658	SRR25158533
SAMN35729659	SRR25158532
SAMN35729660	SRR25158531
SAMN35729662	SRR25158529
SAMN35729663	SRR25158528
SAMN35729664	SRR25158527
SAMN35729665	SRR25158526
SAMN35729669	SRR25158521
SAMN35729670	SRR25158520
SAMN35729671	SRR25158519
SAMN35729672	SRR25158518
SAMN35729673	SRR25158517
SAMN35729674	SRR25158516
SAMN35729675	SRR25158515
SAMN35729677	SRR25158512
SAMN35729678	SRR25158511
SAMN35729679	SRR25158510
SAMN35729681	SRR25158508
SAMN35729682	SRR25158507
SAMN35729683	SRR25158506
SAMN35729684	SRR25158399
SAMN35729685	SRR25158398
SAMN35729686	SRR25158397
SAMN35729687	SRR25158395
SAMN35729689	SRR25158393
SAMN35729691	SRR25158391
SAMN35729692	SRR25158390
SAMN35729693	SRR25158389
SAMN35729694	SRR25158388
SAMN35729695	SRR25158387
SAMN35729697	SRR25158384
SAMN35729698	SRR25158383
SAMN35729699	SRR25158382
SAMN35729700	SRR25158381
SAMN35729701	SRR25158380
SAMN35729703	SRR25158378
SAMN35729705	SRR25158376
SAMN35729706	SRR25158375
SAMN35729708	SRR25158372
SAMN35729709	SRR25158371
SAMN35729710	SRR25158370
SAMN35729711	SRR25158369
SAMN35729712	SRR25158368
SAMN35729713	SRR25158505
SAMN35729715	SRR25158503
SAMN35729717	SRR25158500
SAMN35729718	SRR25158499
SAMN35729719	SRR25158498
SAMN35729720	SRR25158497
SAMN35729721	SRR25158496
SAMN35729722	SRR25158495
SAMN35729723	SRR25158494
SAMN35729724	SRR25158493
SAMN35729725	SRR25158492
SAMN35729726	SRR25158491
SAMN35729727	SRR25158489
SAMN35729730	SRR25158486
SAMN35729732	SRR25158484
SAMN35729734	SRR25158482
SAMN35729735	SRR25158481
SAMN35729736	SRR25158480
SAMN35729737	SRR25158478
SAMN35729738	SRR25158477
SAMN35729464	SRR25158313
SAMN35729465	SRR25158312
SAMN35729466	SRR25158311
SAMN35729467	SRR25158310
SAMN35729468	SRR25158309
SAMN35729469	SRR25158308
SAMN35729470	SRR25158307
SAMN35729471	SRR25158305
SAMN35729472	SRR25158304
SAMN35729473	SRR25158271
SAMN35729474	SRR25158270
SAMN35729475	SRR25158269
SAMN35729476	SRR25158268
SAMN35729477	SRR25158267
SAMN35729478	SRR25158266
SAMN35729479	SRR25158265
SAMN35729480	SRR25158264
SAMN35729481	SRR25158262
SAMN35729482	SRR25158261
SAMN35729430	SRR25158260
SAMN35729431	SRR25158259
SAMN35729432	SRR25158258
SAMN35729433	SRR25158257
SAMN35729434	SRR25158256
SAMN35729435	SRR25158255
SAMN35729436	SRR25158254
SAMN35729437	SRR25158253
SAMN35729438	SRR25158251
SAMN35729440	SRR25158249
SAMN35729510	SRR25158288
SAMN35729540	SRR25158221
SAMN35729548	SRR25158212
SAMN35729550	SRR25158210
SAMN35729555	SRR25158365
SAMN35729537	SRR25158224
SAMN35729538	SRR25158223
SAMN35729539	SRR25158222
SAMN35729541	SRR25158220
SAMN35729542	SRR25158219
SAMN35729543	SRR25158218
SAMN35729544	SRR25158216
SAMN35729545	SRR25158215
SAMN35729546	SRR25158214
SAMN35729547	SRR25158213
SAMN35729549	SRR25158211
SAMN35729551	SRR25158209
SAMN35729552	SRR25158208
SAMN35729553	SRR25158207
SAMN35729554	SRR25158366
SAMN35729556	SRR25158364
SAMN35729557	SRR25158363
SAMN35729558	SRR25158362
SAMN35729559	SRR25158361
SAMN35729511	SRR25158287
SAMN35729512	SRR25158286
SAMN35729513	SRR25158285
SAMN35729514	SRR25158283
SAMN35729515	SRR25158282
SAMN35729516	SRR25158281
SAMN35729517	SRR25158280
SAMN35729518	SRR25158279
SAMN35729519	SRR25158278
SAMN35729520	SRR25158277
SAMN35729521	SRR25158276
SAMN35729522	SRR25158275
SAMN35729523	SRR25158274
SAMN35729524	SRR25158238
SAMN35729525	SRR25158237
SAMN35729526	SRR25158236
SAMN35729527	SRR25158235
SAMN35729528	SRR25158234
SAMN35729529	SRR25158233
SAMN35729530	SRR25158232
SAMN35729531	SRR25158231
SAMN35729532	SRR25158230
SAMN35729533	SRR25158229
SAMN35729534	SRR25158227
SAMN35729535	SRR25158226
SAMN35729536	SRR25158225
SAMN35729483	SRR25158360
SAMN35729484	SRR25158359
SAMN35729485	SRR25158358
SAMN35729486	SRR25158357
SAMN35729487	SRR25158355
SAMN35729488	SRR25158354
SAMN35729489	SRR25158353
SAMN35729490	SRR25158352
SAMN35729491	SRR25158351
SAMN35729492	SRR25158350
SAMN35729494	SRR25158348
SAMN35729493	SRR25158349
SAMN35729495	SRR25158347
SAMN35729498	SRR25158343
SAMN35729496	SRR25158346
SAMN35729497	SRR25158344
SAMN35729499	SRR25158342
SAMN35729500	SRR25158341
SAMN35729501	SRR25158340
SAMN35729502	SRR25158339
SAMN35729503	SRR25158338
SAMN35729504	SRR25158337
SAMN35729505	SRR25158336
SAMN35729508	SRR25158438
SAMN35729506	SRR25158441
SAMN35729507	SRR25158439
SAMN35729509	SRR25158437
SAMN35729409	SRR25158442
SAMN35729416	SRR25158329
SAMN35729423	SRR25158321
SAMN35729427	SRR25158316
SAMN35729428	SRR25158315
SAMN35729429	SRR25158314
SAMN35729410	SRR25158335
SAMN35729411	SRR25158334
SAMN35729412	SRR25158333
SAMN35729413	SRR25158332
SAMN35729414	SRR25158331
SAMN35729415	SRR25158330
SAMN35729417	SRR25158327
SAMN35729418	SRR25158326
SAMN35729419	SRR25158325
SAMN35729420	SRR25158324
SAMN35729421	SRR25158323
SAMN35729422	SRR25158322
SAMN35729424	SRR25158320
SAMN35729425	SRR25158319
SAMN35729426	SRR25158318
SAMN36688714	SRR25392972
SAMN36688715	SRR25392971
SAMN36688716	SRR25392970
SAMN36688720	SRR25392966
SAMN36688721	SRR25392965
SAMN36688722	SRR25392964
SAMN36688717	SRR25392969
SAMN36688718	SRR25392968
SAMN36688719	SRR25392967
